# Genome Sequencing and Transcriptome Analysis Reveal Recent Species-specific Gene Duplications in the Plastic Gilthead Sea Bream

**DOI:** 10.1101/769240

**Authors:** Jaume Pérez-Sánchez, Fernando Naya-Català, Beatriz Soriano, M. Carla Piazzon, Ahmed Hafez, Toni Gabaldón, Carlos Llorens, Ariadna Sitjà-Bobadilla, Josep A. Calduch-Giner

## Abstract

Gilthead sea bream is an economically important fish species that is remarkably well-adapted to farming and changing environments. Understanding the genomic basis of this plasticity will serve to orientate domestication and selective breeding towards more robust and efficient fish. To address this goal, a draft genome assembly was reconstructed combining short- and long-read high-throughput sequencing with genetic linkage maps. The assembled unmasked genome spans 1.24 Gb of an expected 1.59 Gb genome size with 932 scaffolds (∼732 Mb) anchored to 24 chromosomes that are available as a karyotype browser at www.nutrigroup-iats.org/seabreambrowser. Homology-based functional annotation, supported by RNA-seq transcripts, identified 55,423 actively transcribed genes corresponding to 21,275 unique descriptions with more than 55% of duplicated genes. The mobilome accounts for the 75% of the full genome size and it is mostly constituted by introns (599 Mb), whereas the rest is represented by low complexity repeats, RNA retrotransposons, DNA transposons and non-coding RNAs. This mobilome also contains a large number of chimeric/composite genes (i. e. loci presenting fragments or exons mostly surrounded by LINEs and *Tc1/mariner* DNA transposons), whose analysis revealed an enrichment in immune-related functions and processes. Analysis of synteny and gene phylogenies uncovered a high rate of species-specific duplications, resulting from recent independent duplications rather than from genome polyploidization (2.024 duplications per gene; 0.385 excluding gene expansions). These species-specific duplications were enriched in gene families functionally related to genome transposition, immune response and sensory responses. Additionally, transcriptional analysis of liver, skeletal muscle, intestine, gills and spleen supported a high number of functionally specialized paralogs under tissue-exclusive regulation. Altogether, these findings suggest a role of recent large-scale gene duplications coupled to tissue expression diversification in the evolution of gilthead sea bream genome during its successful adaptation to a changing and pathogen-rich environment. This issue also underscores a role of evolutionary routes for rapid increase of the gene repertoire in teleost fish that are independent of polyploidization. Since gilthead sea bream has a well-recognized plasticity, the current study will advance our understanding of fish biology and how organisms of this taxon interact with the environment.
