## Supplementary Table 11 for "Genome Sequencing and Transcriptome Analysis Reveal Recent Species-specific Gene Duplications in the Plastic Gilthead Sea Bream"

### Sheet: Muscle
Supplementary Table S10A. Candidate list of muscle-exclusive paralogs.
Description	Copies	Gene symbol	Δcopies	P1
Troponin i, fast skeletal muscle-like [takifugu rubripes]	2	tnni2	6.75362	0.331
Acetylcholine receptor subunit alpha	3	chrna1	5.99242	<0.001
Caveolin 3 (km522779)	2	cav3	3.94814	0.002
Myogenic differentiation factor 2	4	myod2	2.76608	0.015
Troponin i, fast skeletal muscle-like	2	tnni2	2.13872	0.002
Triadin	2	trdn	1.93357	0.002
Myosin regulatory light chain 2b, cardiac muscle isoform	2	mlrb	1.83649	0.394
Ankyrin repeat and socs box protein 14	3	asb14	1.78289	0.084
Myogenic differentiation factor 1	2	myod1	1.78261	0.394
Alpha n-terminal protein methyltransferase 1b	3	mettl11b	1.64286	0.003
Acylphosphatase-2-like	3	acyp2	1.50446	0.015
F-box only protein 40-like	2	fbxo40	1.47844	0.002
Nebulin	2	neb	1.19659	0.002
Gap junction alpha-3 protein	2	gja3	1.96154	0.129
Transcription factor 15-like	2	tcf15	1.81928	0.002
Prostaglandin e2 receptor ep1 subtype	2	ptger1	1.2381	0.007
Dnaj homolog subfamily b member 13	2	dnajb13	1.04	0.165
Basic leucine zipper and w2 domain-containing protein 2	2	bzw2	5.58896	0.089
Transmembrane protein 41a-b	2	tmem41ab	3.85985	0.002
Atp-sensitive inward rectifier potassium channel 11	2	kcnj11	3.84454	0.028
Tripartite motif-containing protein 55	2	trim55	2.73643	0.002
Protein phosphatase 1 regulatory subunit 3d	3	ppp1r3d	1.34	0.003
Uncharacterized protein loc103381503	2	loc103381503	2.86829	0.754
Dual specificity phosphatase dupd1-like	2	loc108273858	2.1875	0.065
Homeobox protein SIX1B	2
Tissue-expression pattern in other animal models: enriched in muscle tissues (red), enriched in muscle tissues and/or other tissues (green); expressed in all tissues (blue); unclassified (uncolored). Δcopies: Range of variation between the most and the less expressed copy. 1P values result from one-way ANOVA.

### Sheet: Intestine
Supplementary Table S10B. Candidate list of intestine-exclusive paralogs.
Description	Copies	Gene symbol	Δcopies
ADHESION G-PROTEIN COUPLED RECEPTOR G4-LIKE ISOFORM X2	2	adgrg4	1.76709
AMILORIDE-SENSITIVE AMINE OXIDASE [COPPER-CONTAINING]	4	aoc1	3.21976
BESTROPHIN-2	2	best2	6.41892
BRAIN-SPECIFIC ANGIOGENESIS INHIBITOR 1-ASSOCIATED PROTEIN 2-LIKE PROTEIN 2	2	baiap2l2	1.3848
EXCITATORY AMINO ACID TRANSPORTER 3	2	slc1a1	1.08088
INTESTINAL-TYPE ALKALINE PHOSPHATASE (KF857309)	2	alpi	2.1013
MUCIN-2	3	muc2	4.01
MYOSIN-VIIB	3	myo7b	7.3042
SODIUM-DEPENDENT NEUTRAL AMINO ACID TRANSPORTER B(0)AT1-LIKE	3	slc6a19	1.05074
BETA-MICROSEMINOPROTEIN	2	msmb	1.45455
CLAUDIN-34-LIKE	2	cldn34	1.01423
FIBRINOGEN-LIKE PROTEIN 1	2	fgl1	7.30296
HYPOTHETICAL PROTEIN CRE_23859	2	cre_23859	1.10294
INTERLEUKIN-17D	2	il17d	1.1
INWARD RECTIFIER POTASSIUM CHANNEL 16	2	kcnj16	1.17404
MUSCARINIC ACETYLCHOLINE RECEPTOR M2	4	chrm2	2.69406
NEUROPEPTIDE Y RECEPTOR TYPE 1	2	npy1r	1.08051
POTASSIUM CHANNEL SUBFAMILY K MEMBER 18	2	kcnk18	2.20896
PREGNANCY-SPECIFIC BETA-1-GLYCOPROTEIN 8	2	psg8	1
PROBABLE G-PROTEIN COUPLED RECEPTOR 128	3	adgrg7	2.92349
PROSTASIN	3	prss8	26.8257
PROTOCADHERIN ALPHA-C2-LIKE ISOFORM X1	3	pcdhac2	2.05253
PUTATIVE NUCLEASE HARBI1 ISOFORM X2	2	harbi1	5.9558
RING FINGER PROTEIN 223	4	rnf223	6.89955
SACSIN	2	sacs	1.99739
SOLUTE CARRIER FAMILY 12 MEMBER 1	3	slc12a1	6.56
SOLUTE CARRIER FAMILY 13 MEMBER 5	3	slc13a5	3.47025
SYNAPTOTAGMIN-16	2	syt16	1.17352
TACHYKININ-3	3	tac3	1.14684
ZINC FINGER AND BTB DOMAIN-CONTAINING PROTEIN 22-LIKE	2	zbtb22	1.73095
AQUAPORIN-3	2	aqp3	1.73022
COLLAGEN ALPHA-2(VIII) CHAIN	4	col8a2	1.94543
ENDORIBONUCLEASE DICER	2	dicer1	1.02419
GENERAL TRANSCRIPTION FACTOR II-I REPEAT DOMAIN-CONTAINING PROTEIN 2B	3	gtf2ird2b	2.78923
GENERAL TRANSCRIPTION FACTOR II-I REPEAT DOMAIN-CONTAINING PROTEIN 2B-LIKE	2	gtf2ird2b	1.22754
G-PROTEIN COUPLED RECEPTOR 64-LIKE ISOFORM X2	3	gpr64	3.95624
HISTONE H2A-LIKE	8	h2al1a	2.97947
HISTONE H2B	5	h2b-i	2.63158
ILEAL SODIUM/BILE ACID COTRANSPORTER	4	slc10a2	1.99532
MYB-RELATED TRANSCRIPTION FACTOR, PARTNER OF PROFILIN	2	mypop	1.63636
PHOSPHATIDYLINOSITOL 4-KINASE ALPHA	2	pi4ka	1.97312
PROTEIN EFR3 HOMOLOG A-LIKE, PARTIAL	2	efr3a	1.52896
PTB DOMAIN-CONTAINING ENGULFMENT ADAPTER PROTEIN 1-LIKE	2	gulp1	2.01777
RAS ASSOCIATION DOMAIN-CONTAINING PROTEIN 10	4	rassf1	1.46711
T-BOX TRANSCRIPTION FACTOR TBX6	2	tbx6	2.34414
UBIQUITIN-CONJUGATING ENZYME E2 VARIANT 3 ISOFORM X3	4	uevld	6.09508
ZINC FINGER BED DOMAIN-CONTAINING PROTEIN 5-LIKE, PARTIAL [OREOCHROMIS NILOTICUS]	2	zbed1	1.22453
AMPHOTERIN-INDUCED PROTEIN 1-LIKE	4	loc112158893	1.46015
BASIC PROLINE-RICH PROTEIN-LIKE	4	loc107199350	8.78246
INSULINOMA-ASSOCIATED PROTEIN 1B-LIKE	2	loc108925290	1.3639
MELANOCYTE-STIMULATING HORMONE RECEPTOR-LIKE	2	loc106522988	1.15052
MELANOREGULIN-LIKE	2	loc108919523	1.25124
TRANSPOSABLE ELEMENT TC3 TRANSPOSASE	2	tc3a	1.30187
TRANSPOSABLE ELEMENT TCB2 TRANSPOSASE	4	tcb2	3.82649
UDP-GLUCURONOSYLTRANSFERASE 2C1-LIKE ISOFORM X2	2	loc103505006	1.28715
UNCHARACTERIZED PROTEIN LOC100191015	2	loc100191015	3.26275
UNCHARACTERIZED PROTEIN LOC102077137	2	loc102077137	1.32455
UNCHARACTERIZED PROTEIN LOC103368935	2	loc103368935	66.2341
UNCHARACTERIZED PROTEIN LOC103479143	2	loc103479143	3.9305
UNCHARACTERIZED PROTEIN LOC104939814	3	loc104939814	3.8
UNCHARACTERIZED PROTEIN LOC104943198	2	loc104943198	1.62866
UNCHARACTERIZED PROTEIN LOC106097965	2	loc106097965	1.29944
UNCHARACTERIZED PROTEIN LOC106142953 ISOFORM X1	2	loc106142953	1.41158
UNCHARACTERIZED PROTEIN LOC106516134	2	loc106516134	5.04911
UNCHARACTERIZED PROTEIN LOC106561082	2	loc106561082	1.17409
UNCHARACTERIZED PROTEIN LOC106632964, PARTIAL	2	loc106632964	2.9331
UNCHARACTERIZED PROTEIN LOC106674749	2	loc106674749	1.33576
UNCHARACTERIZED PROTEIN LOC106676111	2	loc106676111	8.51141
UNCHARACTERIZED PROTEIN LOC106676917	2	loc106676917	1.92765
UNCHARACTERIZED PROTEIN LOC107396698	2	loc107396698	1.34171
UNCHARACTERIZED PROTEIN LOC108191042	2	loc108191042	1.56222
UNCHARACTERIZED PROTEIN LOC108873905	2	loc108873905	2.04937
UNCHARACTERIZED PROTEIN LOC108890048 ISOFORM X1	2	loc108890048	1.54867
UNCHARACTERIZED PROTEIN LOC109196635	7	loc109196635	2.90709
UNCHARACTERIZED PROTEIN LOC109203466	4	loc109203466	2.23847
UNCHARACTERIZED PROTEIN LOC110485977, PARTIAL	4	loc110485977	1.3443
C-JUN-AMINO-TERMINAL KINASE-INTERACTING PROTEIN 4	2
HISTONE-LYSINE N-METHYLTRANSFERASE MLL2	2
HISTONE-LYSINE N-METHYLTRANSFERASE SETMAR-LIKE	2
SCAN DOMAIN-CONTAINING PROTEIN 3-LIKE, PARTIAL	2
SODIUM/CALCIUM EXCHANGER 1-LIKE ISOFORM X1	2
Tissue-expression pattern in other animal models: enriched in intestine tissues (red), enriched in intestine tissues and/or other tissues (green); expressed in all tissues (blue); unclassified (uncolored). Δcopies: Range of variation between the most and the less expressed copy. 1P values result from one-way ANOVA.

### Sheet: Liver
Supplementary Table S10C. Candidate list of liver-exclusive paralogs.
Description	Copies	Gene symbol	Δcopies	P1
UPF0762 PROTEIN C6ORF58 HOMOLOG	2	leg1	4.06681	0.047
LEUCINE-RICH ALPHA-2-GLYCOPROTEIN	3	lrg1	3.17	0.013
COMPLEMENT FACTOR I	4	cfi	2.01	0.21
URIDINE PHOSPHORYLASE 2	3	upp2	1.48005	0.370
SECRETED PHOSPHOPROTEIN 24	2	spp2	1.38068	0.313
COAGULATION FACTOR IX	2	f9	1.08373	0.88
SIDEROFLEXIN-5	2	sfxn5	4.46614	0.029
ALPHA-2-MACROGLOBULIN-LIKE PROTEIN 1	2	a2ml1	2.17429	0.190
MONOCARBOXYLATE TRANSPORTER 2	3	slc16a7	2.12099	0.036
C-TYPE LECTIN DOMAIN FAMILY 10 MEMBER A (KF857329)	2	clec10a	1.78665	0.057
PROMININ-1 ISOFORM X4	3	prom1	1.5938	0.325
UDP-GLUCURONOSYLTRANSFERASE 1-2	2	ugt1a2	1.42372	0.549
ARYLSULFATASE J	2	arsb	1.13724	0.886
TRANSCRIPTION FACTOR CP2-LIKE PROTEIN 1	2	tfcp2l1	1.33969	0.583
PENTRAXIN FUSION PROTEIN-LIKE	2	loc106511678	6.89	0.486
ERYTHROPOIETIN ISOFORM X1	3	loc108934275	3.1977	0.234
UNCHARACTERIZED PROTEIN LOC103474040	2	loc103474040	2.98571	0.200
UNCHARACTERIZED PROTEIN LOC108898594 ISOFORM X1	4	loc108898594	1.20714	0.882
Tissue-expression pattern in other animal models: enriched in liver tissues (red), enriched in liver tissues and/or other tissues (green); expressed in all tissues (blue); unclassified (uncolored). Δcopies: Range of variation between the most and the less expressed copy. 1P values result from one-way ANOVA.

### Sheet: Spleen
Supplementary Table S10D. Candidate list of spleen-exclusive paralogs.
Description	Copies	Gene symbol	Δcopies	P1
LEUCINE-RICH REPEAT-CONTAINING PROTEIN 4C	4	lrrc4c	2.19	0.255
PANCREATIC SECRETORY GRANULE MEMBRANE MAJOR GLYCOPROTEIN GP2-LIKE [MAYLANDIA ZEBRA]	2	gp2	1.26	0.834
RECEPTOR-TYPE TYROSINE-PROTEIN PHOSPHATASE F-LIKE, PARTIAL	3	ptprs	3.69	0.395
PLECKSTRIN HOMOLOGY DOMAIN-CONTAINING FAMILY B MEMBER 1-LIKE	2	plekhf1	2.18	0.485
CARBONIC ANHYDRASE 12 ISOFORM X1	2	ca12	1.44	0.615
TRANSMEMBRANE PROTEIN 132C	2	tmem132c	2.84	0.07
HEMOGLOBIN SUBUNIT BETA-2	2	hbb2	1.52	0.579
HOMEOBOX PROTEIN HOX-B5A-LIKE	2	hoxb5ab	1.48	0.06
Tissue-expression pattern in other animal models: enriched in spleen tissues (red), enriched in spleen tissues and/or other tissues (green); expressed in all tissues (blue); unclassified (uncolored). Δcopies: Range of variation between the most and the less expressed copy. 1P values result from one-way ANOVA.

### Sheet: Gills
Supplementary Table S10E. Candidate list of gills-exclusive paralogs.
Description	Copies	Gene symbol	Δcopies
CLAUDIN-4-LIKE [OREOCHROMIS NILOTICUS]	4	cldn4	21.9032
UNCHARACTERIZED PROTEIN LOC102310590	2	loc102310590	6.21169
CALFACILITIN	3	tlcd1	5.89071
GDP-L-FUCOSE SYNTHASE-LIKE	4	tsta3	5.82
CELL WALL PROTEIN RTB1-LIKE ISOFORM X2	2	rbt1	4.73714
VON WILLEBRAND FACTOR A DOMAIN-CONTAINING PROTEIN 7-LIKE	2	vwa1	3.48999
AGGRECAN CORE PROTEIN	3	acan	3.02322
LIPOPOLYSACCHARIDE-INDUCED TUMOR NECROSIS FACTOR-ALPHA FACTOR HOMOLOG [TAKIFUGU RUBRIPES]	2	litaf	3.02
PAIRED BOX PROTEIN PAX-1-LIKE	2	pax1	2.68
TRANSCRIPTION COFACTOR HES-6-LIKE	2	hes6	2.60634
MEMBRANE PROGESTIN RECEPTOR GAMMA-B	2	paqr5b	2.58751
LEUKOCYTE ELASTASE INHIBITOR-LIKE ISOFORM X3	2	loc108740674	2.4775
FER-1-LIKE PROTEIN 4, PARTIAL	2	fer1l4	2.41843
UNCHARACTERIZED PROTEIN LOC103480533 ISOFORM X1	6	loc103480533	2.35616
CUB AND ZONA PELLUCIDA-LIKE DOMAIN-CONTAINING PROTEIN 1	3	cuzd1	2.27686
SPHINGOSINE KINASE 1-LIKE	2	loc108272828	2.20986
WAP FOUR-DISULFIDE CORE DOMAIN PROTEIN 1	2	wfdc1	2.00941
L-SELECTIN-LIKE	2	sell	1.98333
INTERFERON REGULATORY FACTOR 1-LIKE ISOFORM X1	3	irf4	1.90125
COMPLEMENT C1Q TUMOR NECROSIS FACTOR-RELATED PROTEIN 6-LIKE	2	c1ql1	1.84977
CYTOCHROME C ISO-1/ISO-2	2	cyc	1.7101
HISTONE-ARGININE METHYLTRANSFERASE CARM1-LIKE	2	carm1	1.63968
TYROSINE-PROTEIN KINASE STYK1 ISOFORM X1	2	styk1	1.63539
C-C CHEMOKINE RECEPTOR TYPE 6-LIKE	2	loc106533239	1.63408
CLAUDIN-1	2	cldn1	1.5865
G PROTEIN-COUPLED RECEPTOR KINASE 5-LIKE	2	grk5	1.44375
FIBROBLAST GROWTH FACTOR 1 ISOFORM X1	2	fgf1	1.43878
COLLAGEN ALPHA-1(XIV) CHAIN	2	col14a1	1.40559
PROTEIN FAM171B-LIKE	3	fam171b	1.36807
UNCHARACTERIZED PROTEIN LOC104926790	2	loc104926790	1.19728
HEPATOCYTE GROWTH FACTOR ACTIVATOR	2	hgfac	1.18903
ZINC FINGER PROTEIN 551	2	znf551	1.17039
UNCHARACTERIZED PROTEIN LOC109512320	2	loc109512320	1.15777
UNCHARACTERIZED PROTEIN LOC101156712 [ORYZIAS LATIPES]	2	loc101156712	1.13531
FAS APOPTOTIC INHIBITORY MOLECULE 1	2	faim	1.12037
G-PROTEIN COUPLED RECEPTOR FAMILY C GROUP 6 MEMBER A-LIKE, PARTIAL	2	gprc6a	1.07375
KINESIN-LIKE PROTEIN KIF3C ISOFORM X1	2	kif3c	1.05042
YJEF N-TERMINAL DOMAIN-CONTAINING PROTEIN 3	2	yjefn3	1.01685
HUNTINGTIN-INTERACTING PROTEIN 1-RELATED PROTEIN-LIKE	2	hip1r	1.0143
UNCHARACTERIZED PROTEIN LOC109140612 ISOFORM X1	2	loc109140612	1.01
Δcopies: Range of variation between the most and the less expressed copy.
